# GAPMs form a heterotrimeric complex bridging the gliding machinery and the cytoskeleton across Plasmodium species

**DOI:** 10.64898/2026.03.27.714866

**Authors:** Akancha Mishra, Giedrė Ratkevičiūtė, Amy Ibrahim, Dušan Živković, Mohammad Zeeshan, Declan Brady, Andrew Bottrill, Jani R. Bolla, Eelco C. Tromer, Robert W. Moon, Rita Tewari, Clinton K. Lau

## Abstract

Apicomplexan parasites, such as malaria-causing *Plasmodium* spp., use a specialised actomyosin motor system known as the glideosome to drive movement through host tissue and invade host cells. This system is anchored to the inner membrane complex (IMC), a series of flattened vesicles located beneath the plasma membrane, and thought to be linked to the underlying cytoskeleton by the GAPM protein family. However, it is not known how these GAPM proteins are localised across the *Plasmodium* life cycle, and whether different family members function alone or together. Here, we show that in two *Plasmodium* species GAPM2 is an IMC component whose recruitment and organisation are tightly coordinated with nuclear and cytoskeletal dynamics during parasite replication and differentiation. We find that the GAPM2 interactome remodels between asexual and sexual stages using mass spectrometry. To understand the molecular relationship between three GAPM paralogues, we solved a cryo-electron microscopy structure of the GAPM complex. This revealed an obligate heterotrimeric architecture that forms an asymmetric platform, likely to serve as a docking interface for other components of the glideosome. Finally integrating our GAPM heterotrimer structure with mass spectrometry data allowed us to propose a unified structural model of the glideosome that is conserved across apicomplexan parasites.
