## Supplementary Table 8 for "GAPMs form a heterotrimeric complex bridging the gliding machinery and the cytoskeleton across Plasmodium species"

### Sheet: Sheet1
Supplementary Data 8
	GAPM2 mNG project primers and amplicon sizes
Donor generation
Primer name	Description	Sequence (5'-3')
ol1	HR1 FWD primer outer nest	gaggaactcgcttggtccaac
ol2	HR1 REV primer with tag overhang	ACCTCCGCTGCCTCCACCGGATCCaaattgaccatttttcgtgtaattctctg
ol3	HR2 FWD primer with tag overhang	GGAATGGATGAATTGTATAAATAAtgaaggtgatttgtagacagaaggaag
ol4	HR2 REV primer outer nest	ccctttaccaatgcgcgatg
ol5	HR1 FWD primer inner nest	gcactctgtgttcgtgtgagc
ol6	HR2 REV primer inner nest	ctccctgggtgtagaagaatca
ol7	GS-MnG tag FWD primer	GGATCCGGTGGAGGCAGC
ol8	GS-MnG tag REV primer	tttatacaattcatccattcccataacatctg
PCR name	Amplicon generated	Primer combination	Template DNA for PCR	Product size (bp)
PCR1	HR1 with tag overhang - outer nest	ol1, ol2	genomic DNA PkA1-H.1	882
PCR2	HR2 with tag overhang - outer nest	ol3, ol4	genomic DNA PkA1-H.1	1019
PCR3	mNG tag from plasmid	ol7, ol8	Plasmid containing mNG tag	729
PCR4	HR1 stitched to mNG tag	ol5, ol8	PCR products from PCR1 and PCR3	1503
PCR5	Complete donor construct	ol5, ol6	PCR products from PCR4 and PCR2	2431
Diagnostic PCRs
Primer name	Description	Sequence (5'-3')	Template DNA for PCR	Product size (bp)
INT_fwd	Forward primer upstream of 5' HR	AAGTTATTATCCGCAGCTGTGACAT	parental line gDNA	No product
INT_rev	Reverse primer in mNG tag	ttggatttcctgttccttgtccaacc
INT_fwd	Forward primer upstream of 5' HR	AAGTTATTATCCGCAGCTGTGACAT	Transfectant line PkGAPM2_mNG gDNA	1228
INT_rev	Reverse primer in mNG tag	ttggatttcctgttccttgtccaacc
WT_fwd	Forward primer upstream of 5' HR	AAGTTATTATCCGCAGCTGTGACAT	parental line gDNA	2009
WT_rev	Reverse primer in 3' HR	ctccctgggtgtagaagaatca
WT_fwd	Forward primer upstream of 5' HR	AAGTTATTATCCGCAGCTGTGACAT	Transfectant line PkGAPM2_mNG gDNA	2743
WT_rev	Reverse primer in 3' HR	ctccctgggtgtagaagaatca
IND_fwd	Forward primer in unrelated gene locus , MTIP	CCCGGGGCGTTTTCGCGTATCTGCGCTTTTTC	Both parental and PkGAPM2_mNG	1043
IND_rev	Reverse primer in unrelated gene locus , MTIP	CCTAGGGGACAATATATCCTCACAGAACAACTTG
	List of Plasmodium berghei GAPM2-GFP cloning primers
Primer name	Description	Sequence (5'-3')	Restriction sites
T2331	Forward primer PbGAPM2	CCCCGGTACCGAATATGAGATGGTGGGCACGTTATCAAC	KpnI
T2332	Reverse primer PbGAPM2	CCCCGGGCCCATATTGCCCAATATTATATTTATTTTCAGAAACTCCC	ApaI
Int233	Forward primer upstream of 5' HR	CAGCAGCTGTTACTCTAGATCTTTTATCAT	NA
0l492	Reverse primer GFP	ACGCTGAACTTGTGGCCG	NA
Diagnostic PCRs
PCR name	Amplicon generated	Primer combination	Template DNA for PCR	Product size (bp)
PCR1	Integration of GFP-hDHFR cassette	Int233, Ol492	WT gDNA	No product
PCR2	Integration of GFP-hDHFR cassette	Int233, Ol492	PbGAPM2-GFP gDNA	895 bp
PCR3	Internal control of GAPM2 locus	Int233, T2332	WT gDNA	782 bp
PCR4	Internal control of GAPM2 locus	Int233, T2332	PbGAPM2-GFP gDNA	782 bp
